# scSAGA: Single-cell Sampled Gromov Wasserstein Alignment for Scalable and Memory-efficient Integration of Multi-modal Single Cell Data

**DOI:** 10.64898/2026.03.26.714573

**Authors:** Swethasree Bhattaram, Sriram Chockalingam, Maneesha Aluru, Srinivas Aluru

## Abstract

**Motivation:** Several different methods exist for multimodal integration of single cell RNA-seq (scRNA-seq) and chromatin accessibility (scATAC-seq) data. However, these methods either suffer from quadratic memory and runtime complexity, which hinders their applicability to large datasets, or trade off geometric fidelity for efficiency, which limits performance when modalities have disjoint features. Consequently, there is no existing framework that simultaneously preserves manifold structure and scales to organism-wide multimodal single cell datasets.

**Results:** We present scSAGA (Single-Cell Sampled Gromov–Wasserstein Alignment), a geometry-preserving, scalable and memory-efficient method designed for integration of paired and unpaired scRNA-seq and scATAC-seq datasets. scSAGA combines (i) sparse *k*NN graph geometry with on-demand geodesic distances, (ii) plan-guided sampled Gromov– Wasserstein optimization, and (iii) a matrix-free joint embedding computed with sparse iterative linear algebra. Across paired and unpaired benchmark datasets from various organisms including Human PBMC and BMMC, mouse Alzheimer’s brain, Zebrafish, and *Arabidopsis* root, scSAGA achieves significantly improved one-to-one matching accuracy and/or modality mixing relative to well-established methods such as Pamona, SCOT, Seurat, and LIGER, while also scaling to integrations exceeding one million cells with near-linear growth in runtime and memory. Furthermore, scSAGA yields stronger downstream clustering of the integrated multimodal data, resulting in more coherent clusters for cell-type identification. scSAGA is thus the first geometry-preserving, memory-efficient optimal transport framework capable of accurate and scalable single-cell multimodal integration.

**Code and Data Availability:** Code is available at https://github.com/AluruLab/scSAGA. The full list of datasets is listed in the supplementary table 1.
