## Supplemental Table 1 for "scSAGA: Single-cell Sampled Gromov Wasserstein Alignment for Scalable and Memory-efficient Integration of Multi-modal Single Cell Data"

### Sheet: Supplementary Table 1
Dataset	No. of Cells	Modality	Source
Mouse Brain	66918	Multiome	https://www.10xgenomics.com/datasets/multiomic-integration-neuroscience-application-note-single-cell-multiome-rna-atac-alzheimers-disease-mouse-model-brain-coronal-sections-from-one-hemisphere-over-a-time-course-1-standard
SNARE-seq	2148	Multiome	https://rsinghlab.github.io/SCOT/data/
Human BMMMC	138498	Multiome	https://www.ncbi.nlm.nih.gov/geo/query/acc.cgi?acc=GSE194122
Arabidopsis Thalliana	48948	Multiome	https://www.ncbi.nlm.nih.gov/geo/query/acc.cgi?acc=GSE235510
PBMC Paired 1	22602	Multiome	https://www.10xgenomics.com/datasets/pbmc-from-a-healthy-donor-granulocytes-removed-through-cell-sorting-10-k-1-standard-2-0-0
PBMC Paired 2	24032	Multiome	https://www.10xgenomics.com/datasets/pbmc-from-a-healthy-donor-no-cell-sorting-10-k-1-standard-1-0-0
PBMC Paired 3	21940	Multiome	https://www.10xgenomics.com/datasets/10-k-human-pbm-cs-multiome-v-1-0-chromium-x-1-standard-2-0-0
PBMC 1	140134	RNA-seq	https://www.10xgenomics.com/datasets/128k-human-pbmcs-stained-with-totalseqc-human-universal-cocktail
PBMC 2	289331	RNA-seq	https://www.10xgenomics.com/datasets/320k_Human_PBMCs_Sub_Pool_16-plex_GEM-X_FLEX
PBMC 3	33148	RNA-seq	https://www.10xgenomics.com/datasets/33-k-pbm-cs-from-a-healthy-donor-1-standard-1-1-0
PBMC 4	8728	ATAC-seq	https://www.10xgenomics.com/datasets/10-k-peripheral-blood-mononuclear-cells-pbm-cs-from-a-healthy-donor-1-standard-1-0-1
PBMC 5	9030	ATAC-seq	https://www.10xgenomics.com/datasets/10-k-human-pbm-cs-atac-v-1-1-chromium-x-1-1-standard-2-0-0
PBMC 6	10247	ATAC-seq	https://www.10xgenomics.com/datasets/10-k-peripheral-blood-mononuclear-cells-pbm-cs-from-a-healthy-donor-next-gem-v-1-1-1-1-standard-1-1-0
PBMC 7	68579	RNA-seq	https://www.10xgenomics.com/datasets/fresh-68-k-pbm-cs-donor-a-1-standard-1-1-0
PBMC 8	66457	RNA-seq	https://www.10xgenomics.com/datasets/aggregate-of-8-chromium-connect-channels-and-8-manual-channels-3-1-standard-3-1-0
PBMC 9	161764	RNA-seq	https://www.ncbi.nlm.nih.gov/geo/query/acc.cgi?acc=GSE164378
PBMC 10	49147	RNA-seq	https://www.ncbi.nlm.nih.gov/geo/query/acc.cgi?acc=GSE164378
PBMC 11	17588	RNA-seq	https://www.10xgenomics.com/datasets/80k_Human_PBMCs_BioLegend_TSC_IC_4plex
PBMC 12	18470	RNA-seq	https://www.10xgenomics.com/datasets/20-k-human-pbm-cs-5-ht-v-2-0-2-high-6-1-0
PBMC 13	9668	ATAC-seq	https://www.10xgenomics.com/datasets/10-k-peripheral-blood-mononuclear-cells-pbm-cs-from-a-healthy-donor-next-gem-v-1-1-1-1-standard-1-2-0
PBMC 14	11715	RNA-seq	https://www.10xgenomics.com/datasets/pbm-cs-of-a-healthy-donor-next-gem-v-1-1-1-1-standard-3-1-0
PBMC 15	8381	RNA-seq	https://www.10xgenomics.com/datasets/8-k-pbm-cs-from-a-healthy-donor-2-standard-2-0-1
PBMC 16	4629	RNA-seq	https://www.10xgenomics.com/datasets/20k_Human_Donor1-4_PBMC_3p_gem-x_multiplex
PBMC 17	5958	RNA-seq	https://www.10xgenomics.com/datasets/20k_Human_Donor1-4_PBMC_3p_gem-x_multiplex
PBMC 18	4531	RNA-seq	https://www.10xgenomics.com/datasets/20k_Human_Donor1-4_PBMC_3p_gem-x_multiplex
PBMC 19	5048	RNA-seq	https://www.10xgenomics.com/datasets/20k_Human_Donor1-4_PBMC_3p_gem-x_multiplex
PBMC 20	10609	ATAC-seq	https://www.10xgenomics.com/datasets/10k-human-pbmcs-atac-v1-1-chromium-x-1-1-standard
Zebrafish	15742	Multiome	https://www.ncbi.nlm.nih.gov/geo/query/acc.cgi?acc=GSE228551
