## Supplemental Table 2 for "scSAGA: Single-cell Sampled Gromov Wasserstein Alignment for Scalable and Memory-efficient Integration of Multi-modal Single Cell Data"

### Sheet: Sheet1
Runtime and peak memory consumption for multimodal integration methods on unpaired Healthy Human PBMC integrations. OOM = out of memory (method terminated due to insufficient memory). DNF = did not finish (method failed to complete) in 14 hours
Method	Total Number Of Cells in Integration	Runtime(seconds)	Memory
scSAGA	17109	160.381	4.13
scSAGA	37854	371.298	6.75
scSAGA	162736	2978.61	27.341
scSAGA	252465	3613.55	34.816
scSAGA	414229	5718.41	48.87
scSAGA	452067	6220.52	56.712
scSAGA	672288	9933.64	61.001
scSAGA	1001736	24364.5	86.175
Seurat	17109	128.44	5.87
Seurat	37854	332.556	9.24
Seurat	162736	16329.4	51
Seurat	252465	29137.3	63.81
Seurat	414229	42188.7	74.88
Seurat	452067	48474.7	79
Seurat	672288	DNF	DNF
Seurat	1001736	DNF	DNF
Pamona	17109	580.14	7.9
Pamona	37854	870.143	46.317
Pamona	162736	OOM	OOM
Pamona	252465	OOM	OOM
Pamona	414229	OOM	OOM
Pamona	452067	OOM	OOM
Pamona	672288	OOM	OOM
Pamona	1001736	OOM	OOM
SCOT	17109	175.23	6.2
SCOT	37854	332.133	41.32
SCOT	162736	OOM	OOM
SCOT	252465	OOM	OOM
SCOT	414229	OOM	OOM
SCOT	452067	OOM	OOM
SCOT	672288	OOM	OOM
SCOT	1001736	OOM	OOM
Liger	17109	390.231	1.24
Liger	37854	610.034	5.2
Liger	162736	1653.33	29.3
Liger	252465	3002.21	34.82
Liger	414229	4603.28	56.01
Liger	452067	5102.34	63.276
Liger	672288	10374.2	97.338
Liger	1001736	19891.3	139.42
