## Supplemental Table 3 for "scSAGA: Single-cell Sampled Gromov Wasserstein Alignment for Scalable and Memory-efficient Integration of Multi-modal Single Cell Data"

### Sheet: Sheet1
Downstream clustering analysis for the PBMC No Granulocyte and SNARE-seq datasets ARI: Adjusted Rand Index, NMI: Normalized Mutual Information, Cell Type ASW: Cell Type Average Silhouette Width
Method	Dataset	ARI	NMI	Cell Type ASW
scSAGA	PBMC	0.94	0.91	0.87
Pamona	PBMC	0.85	0.89	0.81
SCOT	PBMC	0.62	0.58	0.6
Liger	PBMC	0.79	0.82	0.75
Seurat	PBMC	0.89	0.91	0.85
scSAGA	SNARE-seq	0.96	0.93	0.92
Pamona	SNARE-seq	0.92	0.86	0.92
SCOT	SNARE-seq	0.93	0.91	0.85
Liger	SNARE-seq	0.84	0.78	0.82
Seurat	SNARE-seq	0.9	0.93	0.9
